# Multi-modal refinement of the human heart atlas during the first gestational trimester

**DOI:** 10.1101/2024.11.21.624698

**Authors:** Christopher De Bono, Yichi Xu, Samina Kausar, Marine Herbane, Camille Humbert, Sevda Rafatov, Chantal Missirian, Mathias Moreno, Weiyang Shi, Yorick Gitton, Alberto Lombardini, Ivo Vanzetta, Séverine Mazaud-Guittot, Alain Chédotal, Anaïs Baudot, Stéphane Zaffran, Heather C. Etchevers

## Abstract

Forty first-trimester human hearts were studied to lay groundwork for further studies of principles underlying congenital heart defects. We first sampled 49,227 cardiac nuclei from three fetuses at 8.6, 9.0, and 10.7 post-conceptional weeks (pcw) for single-nucleus RNA sequencing, enabling distinction of six classes comprising 21 cell types. Improved resolution led to identification of novel cardiomyocytes and minority autonomic and lymphatic endothelial transcriptomes, among others. After integration with 5-7 pcw heart single-cell RNAseq, we identified a human cardiomyofibroblast progenitor preceding diversification of cardiomyocyte and stromal lineages. Analysis of six Visium sections from two additional hearts was aided by deconvolution, and key spatial markers validated on sectioned and whole hearts in two- and three-dimensional space and over time. Altogether, anatomical-positional features including innervation, conduction and subdomains of the atrioventricular septum translate latent molecular identity into specialized cardiac functions. This atlas adds unprecedented spatial and temporal resolution to the characterization of human-specific aspects of early heart formation.
