## Supplementary Materials and Methods for "Multi-modal refinement of the human heart atlas during the first gestational trimester"

### Sheet: Summary
					Where relevant:
Sample type	Stage in pcw	HuDeCA (OpenSpecimenID)	Sex	Analyses	Sequencing depth (reads)	Total cardiac cells	Spots under tissue	Mean reads per spot or cell	Published dataset if available
Whole heart	CS13-14 (4-4.5)		F	snRNAseq	Emb.02 cf Extended Data Fig. 1	X/25038			Xu et al. 2023 PMID: 36928764
Whole heart	CS13-14 (4-4.5)		M	snRNAseq	Emb.04 cf Extended Data Fig. 1	X/29122			Xu et al. 2023 PMID: 36928764
Whole heart	CS15-16 (5)		F	snRNAseq	Emb.05 cf Extended Data Fig. 1	X/46943			Xu et al. 2023 PMID: 36928764
Whole heart	CS15-16 (5)		M	snRNAseq	Emb.06 cf Extended Data Fig. 1	X/14654			Xu et al. 2023 PMID: 36928764
Whole heart	CS15-16 (5)		F	snRNAseq	Emb.07 cf Extended Data Fig. 1	X/12067			Xu et al. 2023 PMID: 36928764
Cryostat section	6.5-7	HEF_DN_F0000016	F	Ploidy and sex
Cryostat section	6.5-7	HEF_DN_F0000157	M	Ploidy and sex
Whole heart	6.5-7	HEF_DN_F0000002	M	3D immunofluorescence
Whole heart	6.5-7	HEF_DN_F0000004	M	3D immunofluorescence
Whole heart	6.5-7			snRNAseq		4026			Asp et al. 2019 PMID 31835037
Paraffin section	7.0	HEF_DN_F0001437	F	In situ hybridization (RNAscope)
Paraffin section	7.0	HEF_DN_F0001437	F	2D immunofluorescence
Paraffin section	7.0	HEF_DN_F0001437	F	Ploidy and sex
Whole heart	8.0	HEF_DN_F0000010	M	3D immunofluorescence
Whole heart	8.0	HEF_DN_F0000069	F	3D immunofluorescence
Cryostat section	8.0	HEF_DN_F0000071	F	Ploidy and sex
Whole heart	8.0	EH3383	n/a	3D immunofluorescence
Cryostat section	8.3	HEF_DN_F0000021	M	Ploidy and sex
Whole heart	8.3	HEF_DN_F0000633	M	3D immunofluorescence
Whole heart	8.3	HEF_DN_F0000633	M	Ploidy and sex
Cryostat section	8.4	HEF_DN_F0000476	M	spatial transcriptomics (Visium)	218557205 (A90)		2161	101137
Cryostat section	8.4	HEF_DN_F0000476	M	spatial transcriptomics (Visium)	215677758 (A91)		1900	113515
Cryostat section	8.4	HEF_DN_F0000476	M	Ploidy and sex
Cryostat section	8.6	HEF_DN_F0000073	M	Ploidy and sex
Cryostat section	8.6	HEF_DN_F0000205	F	Ploidy and sex
Whole heart	8.6	HEF_DN_F0000530	F	snRNAseq (Chromium)	207380687	18129
Whole heart	8.6	HEF_DN_F0000530	F	Ploidy and sex
Cryostat section	8.7	HEF_DN_F0000024	F	Ploidy and sex
Cryostat section	8.7	HEF_DN_F0001344	M	2D immunofluorescence
Cryostat section	8.7	HEF_DN_F0001344	M	Ploidy and sex
Paraffin section	8.7	HEF_DN_F0000406	M	Histology
Cryostat section	8.7	HEF_DN_F0000015	F	Ploidy and sex
Cryostat section	8.7	HEF_DN_F0000072	M	Ploidy and sex
Cryostat section	8.7	HEF_DN_F0000123	F	Ploidy and sex
Whole heart	9.0	HEF_DN_F0000374	M	Ploidy and sex
Whole heart	9.0	HEF_DN_F0000374	M	snRNAseq (Chromium)	83598714	8750
Whole heart	9.0	HEF_DN_F0000374	M	Ploidy and sex
Cryostat section	9.0	HEF_DN_F0001036	M	2D immunofluorescence
Cryostat section	9.0	HEF_DN_F0001036	M	Ploidy and sex
Cryostat section	9.0	HEF_DN_F0000245	F	2D immunofluorescence
Cryostat section	9.0	HEF_DN_F0000245	F	Ploidy and sex
Whole heart	9.1	HEF_DN_F0000495	M	3D immunofluorescence
Whole heart	9.1	HEF_DN_F0000495	M	Ploidy and sex
Whole heart	9.1	HEF_DN_F0000514	F	3D immunofluorescence
Whole heart	9.1	HEF_DN_F0000514	F	Ploidy and sex
Paraffin section	9.6	HEF_DN_F0000558	M	2D immunofluorescence
Paraffin section	9.6	HEF_DN_F0000558	M	In situ hybridization (RNAscope)
Paraffin section	9.6	HEF_DN_F0000558	M	Ploidy and sex
Paraffin section	9.7	HEF_DN_F0000409	F	2D immunofluorescence
Paraffin section	9.7	HEF_DN_F0000409	F	Histology
Paraffin section	9.7	HEF_DN_F0000409	F	In situ hybridization (RNAscope)
Cryostat section	9.7	HEF_DN_F0000298	F	Ploidy and sex
Cryostat section	9.7	HEF_DN_F0000298	F	spatial transcriptomics (Visium)	107159597 (A17)		2318	46229
Cryostat section	9.7	HEF_DN_F0000298	F	spatial transcriptomics (Visium)	88294750 (A18)		1581	55847
Cryostat section	9.7	HEF_DN_F0000298	F	spatial transcriptomics (Visium)	105612944 (A19)		2116	49912
Cryostat section	9.7	HEF_DN_F0000298	F	spatial transcriptomics (Visium)	83893779 (A20)		2165	38750
Cryostat section	9.7	HEF_DN_F0000298	F	2D immunofluorescence
Cryostat section	10.0	HEF_DN_F0000018	M	Ploidy and sex
Whole heart	10.1	HEF_DN_F0000570	F	3D immunofluorescence
Whole heart	10.7	HEF_DN_F0000467	M	snRNAseq (Chromium)	219148455	22348
Whole heart	10.7	HEF_DN_F0000467	M	Ploidy (digital & CGH array) & sex
Paraffin section	10.9	HEF_DN_F0000408	F	2D immunofluorescence
Paraffin section	10.9	HEF_DN_F0000408	F	Histology
Paraffin section	10.9	HEF_DN_F0000408	F	In situ hybridization (RNAscope)
Whole heart	10.9	HEF_DN_F0001088	F	3D immunofluorescence
Whole heart	10.9	HEF_DN_F0001088	F	3D immunofluorescence
Cryostat section	11.0	HEF_DN_F0000025	F	Ploidy and sex
Cryostat section	11.4	HEF_DN_F0000020	M	Ploidy and sex
Paraffin section	11.9	HEF_DN_F0000399	M	In situ hybridization (RNAscope)
Paraffin section	11.9	HEF_DN_F0000399	M	Histology
Cryostat section	12.0	HEF_DN_F0000019	F	Ploidy and sex
Cryostat section	12.3	HEF_DN_F0000881	F	2D immunofluorescence
Cryostat section	12.3	HEF_DN_F0000881	F	Ploidy and sex

### Sheet: Whole_photos
Stage in pcw	HuDeCA (OpenSpecimenID)	Sex	Dorsal	Ventral
6.5-7	HEF_DN_F0000016	F
6.5-7	HEF_DN_F0000157	M
6.5-7	HEF_DN_F0000002	M
6.5-7	HEF_DN_F0000004	M
7.0	HEF_DN_F0001437	F
8.0	HEF_DN_F0000010	M
8.0	HEF_DN_F0000069	F
8.0	HEF_DN_F0000071	F
8.0	EH3383	n/a
8.3	HEF_DN_F0000021	M
8.3	HEF_DN_F0000633	M
8.4	HEF_DN_F0000476	M
8.6	HEF_DN_F0000073	M
8.6	HEF_DN_F0000205	F
8.6	HEF_DN_F0000530	F
8.7	HEF_DN_F0000024	F
8.7	HEF_DN_F0000406	M
8.7	HEF_DN_F0000015	F
8.7	HEF_DN_F0000072	M
8.7	HEF_DN_F0001344	M
8.7	HEF_DN_F0000123	F
9.0	HEF_DN_F0000374	M
9.0	HEF_DN_F0001036	M
9.0	HEF_DN_F0000245	F
9.1	HEF_DN_F0000514	F
9.1	HEF_DN_F0000495	M
9.6	HEF_DN_F0000558	M
9.7	HEF_DN_F0000409	F
9.7	HEF_DN_F0000298	F
10.0	HEF_DN_F0000018	M
10.1	HEF_DN_F0000570	F
10.7	HEF_DN_F0000467	M
10.9	HEF_DN_F0000408	F
10.9	HEF_DN_F0001088	F
11.0	HEF_DN_F0000025	F
11.4	HEF_DN_F0000020	M
11.9	HEF_DN_F0000399	M
12.0	HEF_DN_F0000019	F
12.3	HEF_DN_F0000881	F
