## Supplementary material for "Multi-modal refinement of the human heart atlas during the first gestational trimester": Table S5

### Sheet: 8.4pcw_A90
Heart_8.4pcw_A90
Cluster	Nuclei_0_CmV1	Nuclei_1_EndoCd	Nuclei_2_CmVCnd	Nuclei_3_CmA4	Nuclei_4_CmG2M	Nuclei_5_Fb1	Nuclei_6_EnTh	Nuclei_7_Fb3	Nuclei_8_CmA1	Nuclei_9_FbVIC	Nuclei_10_CmA3	Nuclei_11_Fb2	Nuclei_12_SMC	Nuclei_13_CmA2	Nuclei_14_EpiCd	Nuclei_15_CmV2	Nuclei_17_Bl	Nuclei_18_SCP	Nuclei_19_NE	Nuclei_20_EnVL
SIC0: Right ventricular compact myocardium	16.6386889011092	2.47639173703207	35.2611051207165	0.0095532127119535	20.3191406324804	1.5774853901719	11.5387010628171	0.0589604335916727	0.00955321271190966	0.206932079173885	0.00955321271557107	3.92800034903325	0.0328861947300882	0.0095532127183172	0.700040715505888	0.581941497095901	5.32695947272175	0.17946122276884	0.127425655919762	1.0076666842741
SIC1: Left ventricular compact myocardium	41.8643918125599	0.445733638362497	12.8531549573922	0.00936686193822841	21.4987564959926	1.13926387504801	12.8361202157101	0.0537860459743021	0.00906376177320378	0.0293739588895081	0.00976105992283215	2.4048118691966	0.0183818674148946	0.00906376177346106	0.294101526616567	0.287059925351067	5.234397476804	0.14646608802464	0.124149906325817	0.732794894929483
SIC2: Trabecular myocardium	37.9394463355957	6.45238415255299	6.86878747726321	0.102496931531141	11.5935955405064	0.740523659816869	8.80713655885759	0.382475549891217	0.0829016746985034	0.136118575236545	0.0156144110841189	2.78836122312918	0.0252667523749123	0.0144240164061825	0.372512313167291	15.156606711989	6.89922365674978	0.0951480476826568	0.126369355795641	1.40060705567111
SIC3: Right atrial myocardium	4.2745016402957	9.11159792046906	0.647932212068932	33.7254548944696	2.71999049921257	0.0458186055669723	8.01132864601656	0.0683906120502526	8.47319389926625	0.0636781905213018	4.59826459892893	3.36963551072588	9.97532344886606	0.197949857298227	0.981053091779055	0.068013615852587	11.8398481728235	0.148162771196877	0.0929383729817327	1.58692343961003
SIC4: Left atrial myocardium	3.69723058429308	2.64610236494249	0.448355238804159	5.19553494769703	4.265277745899	0.542955427982045	12.3334090103882	0.758312729422768	5.91538561696656	0.19163453930266	41.0784505313592	6.97308489877535	1.63932852543411	1.70408619871171	2.42317000857673	0.0132399631172442	8.4075021819829	0.566152105944479	0.146496004463551	1.05429137593673
SIC5: Subvalvular ventricle	7.56834599068912	5.66597712749774	15.3774679907446	0.0186861199756383	20.6974050577704	3.35023725823391	8.67444838035272	0.350716492497545	0.0085055160633616	7.03127672872517	0.0941980908757659	3.04326027675788	0.471369341388916	1.343878664567	0.834981497815796	18.0976241965766	5.15205417901729	0.303384921570093	0.27202045347547	1.64416171540492
SIC6: Connective tissue	0.0022781906342485	0.266340642420752	0.0517697457705101	0.0129540156449474	0.00231916621369412	17.142191495767	7.78380000021053	0.00501652921149218	0.00227819063468557	0.865415225040792	0.0146045200145371	13.0162940149396	33.8614926602891	0.00713706379811341	4.13087441197563	0.0510014762758775	6.14157847537469	5.03846633268103	6.60165966561066	5.00252817749207
SIC7: Tunica adventitia	0.373335966848113	0.0840281660151631	1.25013583908537	0.105830035758589	1.40185045318611	24.6609428055516	6.52959795895666	0.134899051573154	0.155813771397486	2.4010196393472	0.279064718877068	11.6120139501969	21.4108459003363	0.443015568710824	5.28682055292162	0.200553915959217	8.35625589371137	1.17137742291225	0.929981982520362	13.2126164061346
SIC8: Blood	3.59216285239814	4.68675791173843	1.63820562246917	11.4254792382726	1.56606538735833	0.16883180463831	3.8145727718103	0.00984791074662591	0.307229628058004	0.185249478519744	3.3847321523918	2.93812612424599	4.46532258064673	0.0585071388753155	0.432816806271261	2.40743241390421	58.1680614239365	0.344370217826097	0.0584341583115224	0.347794377580956
SIC9: Epicardium	5.82225132687891	0.976532711726095	5.51181457503353	9.49623123854747	5.37698459760781	2.30323124185442	9.43411396734705	1.00319727531936	5.04908563338424	1.10348251216596	10.091117089955	8.46813758395071	8.15619305939815	0.824646640035798	12.8506176839519	1.02433891611344	8.45157854069245	1.03076928009306	1.22616791966527	1.79950820627936
SIC10: Valve	0.102308354833596	5.46569332144156	0.570844800228207	0.00503134380654067	3.0755368605177	0.596270234065759	8.70302422326637	0.00512235700826328	0.0050313437997824	50.2536694494009	0.00503134381155049	3.09724527748479	7.59338763476528	0.00503134380040412	1.2338617596982	3.00800478130507	13.659244738921	0.58886973036773	0.312526071995672	1.71426502948166
SIC11: Extracardiac blood vessels	2.61173579223413	0.0156952745978144	2.23050709479462	0.00273776117846593	2.93129036018988	0.0275388199069152	9.76460123218087	0.00273776117650521	0.00273776117591814	0.0978165115547729	0.00273776117905039	9.59192352621139	69.3054043889552	0.00273776118737135	0.878029436593878	0.00273776117577824	1.87799602758419	0.301689522414045	0.0235663269466408	0.325779118762609
SIC12: Aortic smooth muscle	0.00241975364082273	0.11027592585449	0.00241975364301934	0.00241975364878144	0.00249895315577245	0.00272993623345263	1.19901181614284	0.00241975364319975	0.0024197536438272	3.77690886533045	0.0024197536376935	8.61762604245419	84.5159834458269	0.00241975364297643	0.170825898284846	0.00241975364226559	1.30879289229448	0.103698772880964	0.0180077228322848	0.154281699566752
SIC13: Conduction system	NA	NA	NA	NA	NA	NA	NA	NA	NA	NA	NA	NA	NA	NA	NA	NA	NA	NA	NA	NA

### Sheet: 8.4pcw_A91
Heart_8.4pcw_A91
Cluster	Nuclei_0_CmV1	Nuclei_1_EndoCd	Nuclei_2_CmVCnd	Nuclei_3_CmA4	Nuclei_4_CmG2M	Nuclei_5_Fb1	Nuclei_6_EnTh	Nuclei_7_Fb3	Nuclei_8_CmA1	Nuclei_9_FbVIC	Nuclei_10_CmA3	Nuclei_11_Fb2	Nuclei_12_SMC	Nuclei_13_CmA2	Nuclei_14_EpiCd	Nuclei_15_CmV2	Nuclei_17_Bl	Nuclei_18_SCP	Nuclei_19_NE	Nuclei_20_EnVL
SIC0	15.5041711924748	3.18283377186142	39.9210771725289	0.00933963629755535	18.6486223847393	0.947644636296388	12.2181622009873	0.0108568417200771	0.00933963629707149	0.113811017409048	0.00933963630358048	4.4310953944948	0.00933963633135238	0.00933963630443605	0.356372190252223	0.262491106171094	3.69521525269068	0.0957703057979382	0.117353842516334	0.447824508525646
SIC1	43.5386349739406	0.395437819969874	10.6494686552579	0.00849134008714424	21.2131790063783	0.883023653864548	14.1908103879238	0.00935426427005597	0.00849134008629727	0.0508720505325673	0.00860234521360206	2.73372105629093	0.00849134010903581	0.00849134009900649	0.225437493158659	0.394428435021228	4.87025739996209	0.126670861212872	0.101101404914398	0.575034831707095
SIC2	38.0923756798493	7.20211174194747	6.58941776286435	0.00768634269332061	13.9793002689766	0.758685259893173	7.68056605990386	0.207864498564639	0.0354938351819449	0.505585379148765	0.015412309029541	3.3588263613042	0.007686342714781	0.0145183225894203	0.257481177872338	16.6740367602385	3.28367600567343	0.104647121623802	0.188631730460915	1.03599703946962
SIC3	8.86569882282608	10.9064280111982	0.707319695052168	30.4281741142401	5.12528899377191	0.119019463229303	9.81755003272304	0.180458425901794	12.3696397480182	0.0379119944523071	3.33750745819464	3.62702599519471	0.0151975436691647	1.39127085360503	0.499931870530966	0.179276574627138	10.4362484687457	0.191741095662748	0.211784954710651	1.55252588364608
SIC4	5.3767531931987	6.17658579281426	0.278242818683156	1.77535952897637	6.03777449632248	0.854267298787613	11.2446705537675	1.08279151653296	3.55701637599922	0.449180182253458	40.2045273424948	7.04882038604228	0.207367113278993	1.95071170737822	2.27924223284523	0.149339693202345	8.20267791566776	0.852494905853937	0.41899299594325	1.85318394995746
SIC5	6.2640612150338	7.99868178977144	13.6537281668836	0.136007823127724	18.3066486832528	1.98753630472445	8.73061985819407	0.527693619803292	0.179698662509374	10.2732551438708	0.290340289775249	3.0753749074989	0.069107551987843	4.89322586518115	0.669968814128885	16.6043700713551	4.2704865221387	0.291705101823143	0.414800235645577	1.3626893732941
SIC6	0.154210623219008	2.22039293365173	0.0641707702362724	0.00286283101774331	0.0533910871755702	19.4374042478731	6.59212356421486	0.238025392914227	0.00286283101634236	0.946344648773496	0.12843476668899	23.3860761493889	25.6200948114898	0.31600282714133	4.22028105050318	0.0368174308778157	6.06412916038086	2.73342910770882	1.31514861507547	6.46779715065247
SIC7	0.983981586641241	0.902642130265177	2.46070510920072	0.135128987382116	1.67017925195674	28.2225280743143	6.36435635507563	0.719555277233446	0.199702540831874	7.95049068336353	0.310336429125471	12.0267046400493	7.26326145469897	0.575398855388443	4.26411507193945	1.37683740611419	6.19301557490761	1.2253761986558	0.766066656494655	16.3896177163613
SIC8	1.82200044599574	11.2899394505553	0.0315127268009756	5.32705710404992	1.39688682929339	0.0577535494463989	3.03450454401658	0.0135473615311843	0.799082920750776	0.0590930531651681	7.38742816207031	1.43133671574323	0.0592818001918246	0.512260965603917	1.27900525794824	0.449712705838784	62.9894359479364	0.268339431765738	0.298498000590557	1.4933230267056
SIC9	5.65089860224986	3.5002827572804	5.64264860820479	6.28925212539227	4.62398617925266	4.7217725065186	10.4246942856129	2.03060884760818	5.37528130754304	4.21829650638551	11.4065529469718	9.08091365816602	2.65225241809121	1.06915128281674	14.0278318557771	1.22804345672355	4.6095911746318	0.991509677775782	0.309992790675241	2.14643901232248
SIC10	0.0836229472971222	6.38330153579475	0.0948466228676294	0.00448885154181154	2.78561047144579	0.86795568938477	6.9411977793677	0.0395146632687644	0.00448885153537985	72.8712187198004	0.00530163593326173	1.17295581256923	0.475063925344897	0.00448885153840075	1.69948259093677	1.47184699155267	3.12165616764954	0.326170483783172	0.33382142459841	1.31296598378953
SIC11	2.49904113538005	0.173334804291454	1.47114171599223	0.00270470100158737	2.61831409914909	0.390668267034405	9.02211405343013	0.0028510089313482	0.0149749260941743	0.139141845305353	0.02564028628412	10.7665608541176	70.0557143613655	0.00270470100852489	0.186950596824872	0.252635739907562	1.70291146054463	0.338728479935526	0.0383253369632559	0.295541626438545
SIC12	0.00283117740218006	0.113509392288063	0.0028311774029293	0.00283117745340615	0.00283117740217838	0.239424058991106	3.14727899317331	0.00283117740218503	0.0028311774021449	20.1703765330847	0.00283117742332324	9.21834197169887	60.49188435524	0.00283117742835865	0.717437465946912	0.00283117740217282	5.09189917195624	0.417306363677308	0.196041327747327	0.171019769477276
SIC13	4.70958751094643	3.67837160128063	0.671207064205005	1.57422380374927	9.63867304001131	0.602769846625388	10.9906988868292	0.150101211047002	0.82555209761947	0.489794815495453	0.572260086901354	10.6428318253758	0.65059751501677	43.8527712001524	2.03053314931234	0.377012117229487	2.77007048902494	1.83724216654637	2.110472068749	1.82522950388235

### Sheet: 9.7pcw_A17
Heart_9.7pcw_A17
Cluster	Nuclei_0_CmV1	Nuclei_1_EndoCd	Nuclei_2_CmVCnd	Nuclei_3_CmA4	Nuclei_4_CmG2M	Nuclei_5_Fb1	Nuclei_6_EnTh	Nuclei_7_Fb3	Nuclei_8_CmA1	Nuclei_9_FbVIC	Nuclei_10_CmA3	Nuclei_11_Fb2	Nuclei_12_SMC	Nuclei_13_CmA2	Nuclei_14_EpiCd	Nuclei_15_CmV2	Nuclei_17_Bl	Nuclei_18_SCP	Nuclei_19_NE	Nuclei_20_EnVL
SIC0	11.4407637195975	1.77864823943193	39.3842410486457	0.00898569930450999	16.3570072701144	2.74909821924592	14.8382294600871	0.129876478076182	0.00891401412433637	0.207375888155059	0.00891401412887863	5.94154023576702	0.124009618098446	0.00891401413041842	0.895502584750872	0.601352217535173	3.7243696214881	0.345324457110656	0.0918334425492259	1.35509975765848
SIC1	35.9944127730943	0.351162000178837	14.5533581758455	0.0129100607129231	22.8988063986119	2.10956610248454	14.2433803612277	0.210505027690404	0.00791441216540237	0.214997614511823	0.0142057793059916	3.83864928925622	0.108796832413827	0.0108912051511336	0.754931932429462	1.12422848192013	1.61126131519661	0.368539444198095	0.107133682811293	1.46434911079401
SIC2	36.6211814571735	5.79514327509088	4.972018683302	0.0477628953302032	12.3523700970123	1.1569640053061	6.74619533801866	0.68111959570983	0.0257073704340462	0.365387324201795	0.00721196697567154	5.34016076254692	0.303877266878952	0.0122292438899064	0.730194475637334	18.9332532620252	3.91609995768693	0.382400245847969	0.0971247269972361	1.51359804993456
SIC3	4.00867444743028	7.31742931449196	0.82950907636936	33.9573500319534	2.36937284362929	0.407939025143467	10.8412878541399	0.427791609955516	15.9553498493301	0.13341680664229	2.9855753273264	11.278050818221	0.242611364477182	0.578817707218691	1.20060850481919	0.32502130472411	4.24123851516237	0.60122237986511	0.133099508306397	2.1656337107939
SIC4	2.94624304825079	1.05014847528366	0.665941983848951	3.25362967182138	4.58459636153492	6.06042238867654	13.8320274388262	2.25231926964155	3.36054075675277	0.895682721696621	26.3878221843555	13.7964283704439	1.45096710124828	1.6304157686839	2.14811762686388	0.127602435216252	10.7137047522664	2.20565633000997	0.699533272250775	1.93820004232785
SIC5	7.57513171037417	7.72149263360809	12.8970015936099	0.0122083424734757	14.5449094919062	6.45186091148169	7.74830698558778	0.643292646422904	0.00792178545714974	10.5999440538056	0.27367862910629	7.15796563352064	1.58958656386436	0.842728653932531	1.18878251944284	16.8977448279085	2.11845460005451	0.44114102792475	0.171455489271751	1.11639190024682
SIC6	0.337792534080994	0.744138429425978	0.0657537290123941	0.0497963174166048	0.341029000830624	23.6037047125338	6.88788529067044	2.05867081218028	0.242115537099168	2.2947368328817	1.11305040484598	14.6573579694858	4.24687734801501	1.01818956752122	4.35656024903656	0.0840982490710654	6.49386478888765	7.67892190837104	20.2417990052953	3.48365731333834
SIC7	0.415713591212022	0.075263449473761	1.03945985590587	0.0258201726988354	3.39009812232112	47.3406981243921	9.28535367773437	1.40016036933955	0.0157871601629586	2.01955705215548	0.525397592451036	9.71812636487416	2.47445964740503	0.0902758538602041	3.08775593524958	0.424734104513595	3.55610053017952	2.64587443633938	1.92184658130728	10.5475173784241
SIC8	1.50998385415389	11.724383043886	1.39864614582204	3.65579798538284	0.668384483523684	1.91671524532745	4.10488780768057	0.183181442138318	0.1551303334457	2.56996478711736	8.7322200351663	9.07347683233068	4.24558153246863	0.665615168044068	1.5039328608456	0.136060698845658	44.9027182763921	0.91969093269329	0.708872403546937	1.22475613118893
SIC9	11.0348584333601	1.10663955930392	13.8358675057985	6.72555425028663	10.6388061081687	5.24152632444122	12.1059477814227	0.673619174114051	5.00946668502152	0.506346934750823	4.96306692255451	8.42949023784614	0.603909514050846	0.36534572107833	10.2599806532269	0.575017980566656	4.02509825491386	1.4086643754855	0.199316955080179	2.2914766285289
SIC10	0.308241872112127	3.01757404175204	0.710162778017082	0.0040442613632979	3.00656534909403	6.48101731726541	4.03860452345535	0.0986000613658808	0.004044261361848	66.1583451143549	0.00404426135658363	3.34696508197542	3.73513815235393	0.00404426138603628	1.38117587715173	1.601808698534	4.43423086501156	0.754729791221259	0.169022516442154	0.741640914425372
SIC11	4.15420951811514	0.00501587958495463	12.6336107975144	0.00500285686611654	7.38436959983594	8.88338335680272	26.821741558049	0.00500285686613362	0.00500285686391358	0.00525298143618263	0.00500285687404696	29.5578790048273	3.7298607006325	0.00500285688525813	0.850861711552889	0.0534433085729869	2.42231938742916	1.93219247516579	0.209035648470428	1.33180978765508
SIC12	0.00512869540280566	1.09183987314985	0.00512869540279705	0.00512869540272267	0.00524985613563515	2.68157931583698	2.12496809658339	0.00512869540281037	0.00512869540282114	25.4583800158296	0.00512869540557995	13.2719746849763	47.6093172438579	0.00512869540325654	0.321266511493086	0.101153792985376	6.84627816334087	0.0267150069728906	0.0749495395631404	0.35042703145231
SIC13	0.915969589046696	0.00608819230055965	0.358302004263399	1.13261685467615	1.61889337681919	0.636833871364321	15.934284803686	5.20487812665989	3.68826119499677	1.26060343011023	0.0061381594030418	18.7976118109495	2.14276894621367	35.7858251503351	3.10484652134383	0.781137251017975	2.29989488485597	2.25196324456714	1.51078075227202	2.56230183511857

### Sheet: 9.7pcw_A18
Heart_9.7pcw_A18
Cluster	Nuclei_0_CmV1	Nuclei_1_EndoCd	Nuclei_2_CmVCnd	Nuclei_3_CmA4	Nuclei_4_CmG2M	Nuclei_5_Fb1	Nuclei_6_EnTh	Nuclei_7_Fb3	Nuclei_8_CmA1	Nuclei_9_FbVIC	Nuclei_10_CmA3	Nuclei_11_Fb2	Nuclei_12_SMC	Nuclei_13_CmA2	Nuclei_14_EpiCd	Nuclei_15_CmV2	Nuclei_17_Bl	Nuclei_18_SCP	Nuclei_19_NE	Nuclei_20_EnVL
SIC0	11.1310414851247	1.84506995530761	34.1722839461645	0.172263916443296	14.7562411248022	3.02756310002188	12.7932731957137	0.401583735926932	0.430689503152692	0.398809674293821	0.286489796724766	4.2561486948373	0.76679517693207	0.160559179918408	1.7009580443811	2.14350077209839	7.36929852825588	1.226523401206	0.386337280877155	2.57456948781759
SIC1	26.5267188930435	0.687853415550556	16.3426988492114	0.0473982780796828	22.6554924934312	1.61909420669404	14.4507915034149	0.422742893203287	0.0194849724971222	0.194722564876951	0.0499700064035078	3.5290499565716	0.638108814327213	0.0426209901115353	1.66759091502512	3.77466719143834	3.25226295581867	1.15584991384511	0.491893910272658	2.43098727618358
SIC2	26.6028124067028	4.92353959769902	7.49890161104127	0.160482426218386	13.3491784631353	1.76942560515726	9.03253357709522	0.469845386017843	0.0668298514824701	0.512473722506969	0.0496097883535583	4.28623932658135	1.07333296128601	0.00787893420563756	1.17242500905416	17.2478580604343	8.65882665450652	0.919825864096314	0.259263937247225	1.93871681717839
SIC3	2.50564942883895	10.6785430497991	1.24183278898842	33.5943561666256	1.24131366907345	0.789484547395874	8.29004525369425	1.48649940607347	10.073301987838	0.601629429587817	4.67153421881428	8.19014824013445	2.01579594619804	1.27790174648364	2.63866042914187	0.561604557165757	5.8001183237601	1.34796851666431	0.372535503446063	2.6210767902766
SIC4	4.3204066433503	2.96150576330324	1.09490579428316	3.24792740981493	3.57412633466038	4.4510923706301	9.20308786938319	2.08323350839251	3.63990938647972	2.23390181343918	22.6398589619208	10.20176932309	3.73885760129192	1.38121665921194	3.17294825772746	1.02127033437429	14.2605042103012	3.36101734051198	0.504038440613446	2.90842197722013
SIC5	7.95807039719719	4.1483265508873	13.8351552381459	0.026597238981175	20.8013004273597	5.5491873539549	8.2061949170553	0.754587784907043	0.123145758817749	7.02403106916705	0.0648115060042261	3.68743632755309	2.25223731272578	0.162271798422061	2.72998812344285	14.2943506659351	3.46738295019543	1.58077675704876	0.457222054416765	2.87692576778259
SIC6	0.128306540018397	0.812347009523739	0.180145256722784	0.211585737438701	0.324710039512117	19.477794805668	5.77099810010014	2.29673781448846	0.0811534102506815	7.86438147784732	1.62991580234953	9.29608983368161	12.104640312366	1.0683126269573	6.00216026682568	0.527252074765231	4.60592406222609	7.36963208367344	15.2599417148928	4.98797103069191
SIC7	1.37273847747087	0.96893184565983	1.34829049219622	0.675933450625712	1.86357536946674	29.2679197595571	8.56754410199615	2.4616992288607	0.18574020928406	3.92198928766808	0.684757109369406	9.94809113602749	10.5941695145775	0.252731151496463	6.42486119329708	0.548982363180694	5.16416402344607	4.15512313945235	1.09145960036226	10.5012985460052
SIC8	1.37601147303357	10.1548818195516	0.771999609692764	2.13768240772592	0.411393346899958	0.394734453294003	2.66271715437191	0.0463697427061904	0.612921755147097	3.87354182457802	4.60126747975037	5.33661711246312	6.09946117422878	0.521582079724341	0.803110263058635	0.425603269728229	58.1351516015215	0.861382728015651	0.241762554210125	0.53180815029817
SIC9	4.20258721115069	3.02523600444698	5.66897935748295	7.60405838346141	8.41404715484482	5.45923686713288	7.42317755378089	0.671687813147551	3.03809553879932	2.17685009733516	9.25988229933626	7.25226446242337	2.24755269969866	0.321707913632489	17.0181035786732	0.94573811937821	10.6417359206559	1.24827182426741	0.246394635575668	3.13439256477609
SIC10	0.12760284896948	7.32792375509589	0.151061511366421	0.0035143781062187	0.453848587757527	1.12538740559964	3.82610521508934	0.00351437810697653	0.00351437810690179	55.7598761376226	0.0131425224214412	2.92120178488203	14.0225264468295	0.0035143781070122	1.39469369381032	0.850084977240389	8.95292664865658	1.69571610158734	0.463367850474151	0.900477000170238
SIC11	2.04940426417287	0.103704068646853	1.80494624927475	0.00349462343552894	1.73664540862776	1.93059484756259	25.4688713261487	0.00349462343552687	0.00349462343395884	0.509951296430156	0.126981920146556	34.7472035157448	17.6892715197536	0.094225244768397	2.5606846588543	0.0197478983715214	4.92853975922462	2.97391206959145	0.114684036526749	3.13014804584941
SIC12	0.00371775879698805	0.889935587187968	0.00371775879698306	0.00371775882460459	0.00371775879698813	1.52025458493781	0.489713749018606	0.00371775879699025	0.00371775879620492	13.466397179002	0.00371775881625169	6.73146134721064	67.9168167688819	0.0037177587954025	0.275464394341762	0.00371775879698717	8.35320714753788	0.0322482879511869	0.00372585890506449	0.287315265807799
SIC13	0.00478963053903504	0.991362023827076	0.00471836249699043	1.63961219237912	1.02599381354475	0.244516848883808	13.130806796248	5.6968223675298	0.678091720945903	5.79820509240051	0.403347028433997	11.44101933883	10.4805784572306	33.331640700108	6.82133482949776	0.68180418950484	2.8270650709993	3.37678793908859	0.671763290804033	0.749740306707855

### Sheet: 9.7pcw_A19
Heart_9.7pcw_A19
Cluster	Nuclei_0_CmV1	Nuclei_1_EndoCd	Nuclei_2_CmVCnd	Nuclei_3_CmA4	Nuclei_4_CmG2M	Nuclei_5_Fb1	Nuclei_6_EnTh	Nuclei_7_Fb3	Nuclei_8_CmA1	Nuclei_9_FbVIC	Nuclei_10_CmA3	Nuclei_11_Fb2	Nuclei_12_SMC	Nuclei_13_CmA2	Nuclei_14_EpiCd	Nuclei_15_CmV2	Nuclei_17_Bl	Nuclei_18_SCP	Nuclei_19_NE	Nuclei_20_EnVL
SIC0	10.8334480381809	1.18496362994316	39.2310136438019	0.0113222020935855	17.1864174252627	2.70201140986569	14.4807014291068	0.0804110522187591	0.00971978113059835	0.0724559302855795	0.0123537225641153	4.35222250895155	0.100026192011495	0.0154176373989748	0.632955770640683	0.331861049192263	6.90665848020218	0.441283471868906	0.172606850801422	1.24214977447875
SIC1	38.9538029933959	0.282547442203924	11.9107731832536	0.00855448935863743	22.3020888931714	1.48923810693453	13.9884024917441	0.057682955110936	0.00855448935736338	0.120648894357611	0.00855448935851177	3.24696983772746	0.087484981131646	0.0178417440269287	0.608819802886581	1.31114488403092	3.95076560465413	0.42293480965866	0.141646623719174	1.08154328391807
SIC2	40.1692793310895	6.17276430061815	5.33396827152758	0.0100667172509726	12.7583512553673	1.54357419180441	7.00609364960076	0.0133845580165463	0.0211291745873767	0.083079939150384	0.0447935999035335	4.6091544823655	0.091690617253482	0.0671557112973826	0.589613886917341	12.2805739163265	7.42604799201108	0.200378388610032	0.168318750214737	1.41058126608742
SIC3	2.92179618406531	11.8648145004606	0.545009602227986	39.5889357527864	1.56972100842946	0.448334164316127	6.94847745148403	0.141904400400738	12.7637312642797	0.0685659504235804	1.69648985010524	9.87787520179912	0.0306702705281243	0.908957104115146	0.991878746917517	0.654427886915187	6.29699188647245	0.534665524193009	0.118813226638312	2.02794002344192
SIC4	2.70460250126232	3.78527193355725	1.05103448491417	2.68035623570345	4.59013864623811	4.21826524607881	10.1294856093638	1.70807536025921	2.39965199295724	0.362548691579425	34.9910397590203	11.602569981438	0.822321899026549	0.604046313329634	1.99043356906011	0.373269319186332	11.7725940244895	1.5576213313859	0.537311787149495	2.1193613140003
SIC5	14.6369072740753	2.46300211288932	15.0705975976381	0.00872796565580111	21.9725330465505	6.08947300127115	8.58631087231666	0.706981321983972	0.00872796565553837	5.18317031259518	0.0260503088451346	4.71827445460259	0.489628589004506	0.00990517660511015	1.00749816060967	14.3496399145678	2.78510578687111	0.345838417185637	0.136438582127173	1.40518913894973
SIC6	0.384493074196714	0.134725891954718	0.0039174225813539	0.0489596031637663	0.619589990496276	27.2664348357915	2.22414563408639	1.29980185243981	0.103335779515072	1.94280653706993	0.863207900057198	20.4788077546841	12.724663492449	1.05678892782227	7.17475141827966	0.104938548259615	5.63192497140417	5.38971004184737	8.70787742410008	3.83911889980099
SIC7	0.385335336122803	0.35087543883663	1.86606306480842	0.0662632726043817	2.19257413444654	39.4729845160339	8.38888306158712	0.429429267479597	0.528507857231053	2.08628556132518	0.443059949105785	11.2902776148648	3.00188335331463	0.0918870001599572	5.95914794034387	0.498814518072718	6.17390572785912	2.3343774996897	0.922507214978718	13.516937671135
SIC8	1.60976280835633	15.974785336951	2.15992320105013	4.06830233822002	0.216400170275951	0.519269497381955	3.30965296469155	0.0110113898347569	0.205476669088242	0.994665026310294	8.28064513706345	10.1922186327071	3.69279977655811	0.101498308066071	0.666841354031863	0.910286762508401	45.8677154779739	0.374588406981096	0.0855051361524276	0.758651605797471
SIC9	5.22623239557196	1.27284258060484	3.23708576821523	13.5619833126099	6.16067412462492	8.21092359214682	6.85611584636979	3.46055279269243	9.79381106803751	0.371321596563087	6.52381040622622	9.87332307916074	0.46110248408517	0.0831411474674264	13.5989782143916	2.17645516700527	4.47522624357954	1.05259686223741	0.170995255619734	3.43282806279044
SIC10	0.00363685301969615	7.02811070625421	0.14350716487839	0.00363685302187121	1.5976007815459	0.789576568051394	4.08031392525396	0.0874426788911445	0.00363685302187245	68.6270388484672	0.00363685301946233	4.95957342791157	3.88463264544893	0.00363685303980115	1.00610653363717	1.1645571821736	5.05980656837699	0.262515322242403	0.158828625660301	1.1322047560842
SIC11	1.74034461186603	0.140847424612243	3.19047993010125	0.00389916752681787	4.40878838996466	4.48737653787828	18.9001353426066	0.00389916751304576	0.00389916751374744	0.14444297805158	0.00389916752101861	34.830961720661	24.2150982119559	0.00389916752166943	1.38488758980129	0.0038991675132931	3.00542206455981	2.39051343838396	0.0668273254953718	1.07047942895238
SIC12	0.00442726406263875	1.95443778459598	0.00442726406263728	0.004427264062688	0.0713104891552502	5.4849175818992	0.94705115137959	0.00442726406263127	0.00442726406285417	19.0649417493803	0.00442726406443562	14.8061405041874	51.8151740355112	0.00442726407884149	0.557700899855008	0.00442726406263745	4.01825757881163	0.118054900782479	0.0980180191214029	1.02857719280119
SIC13	0.00703439093664406	0.00559494259444014	2.87131363226629	0.00559494259443949	6.71073171882589	6.34517466227795	7.45975878886475	8.06316615751911	1.15756170451519	0.827889530646004	0.00563992520161079	15.3266687576947	1.19805551561122	31.2810990564929	2.88991644136212	0.00559494259444162	2.39528552578925	5.8454032590617	3.10746238821684	4.49105371693445

### Sheet: 9.7pcw_A20
Heart_9.7pcw_A20
Cluster	Nuclei_0_CmV1	Nuclei_1_EndoCd	Nuclei_2_CmVCnd	Nuclei_3_CmA4	Nuclei_4_CmG2M	Nuclei_5_Fb1	Nuclei_6_EnTh	Nuclei_7_Fb3	Nuclei_8_CmA1	Nuclei_9_FbVIC	Nuclei_10_CmA3	Nuclei_11_Fb2	Nuclei_12_SMC	Nuclei_13_CmA2	Nuclei_14_EpiCd	Nuclei_15_CmV2	Nuclei_17_Bl	Nuclei_18_SCP	Nuclei_19_NE	Nuclei_20_EnVL
SIC0	13.6321249077739	0.722087776156279	37.0520846532683	0.00988953865563749	15.142231513121	1.67653215446868	13.9182576997244	0.184084801431696	0.00852276799577191	0.112884666908445	0.0215873403644923	3.36461012545923	0.185388179007167	0.0127295295556441	0.866745128456189	0.530952183813119	10.6936257894715	0.447560762853341	0.297505168533506	1.12059531298172
SIC1	40.770347311219	0.102311483748259	10.5325756936205	0.0177355178378912	21.460411445516	0.870302375384845	14.6449211708518	0.0384742632737533	0.0202368268146885	0.0361773422825248	0.0238110098867945	2.45945439609889	0.140830296283065	0.0186655306972893	0.732545204786181	1.09462584997883	5.20634865200095	0.465867040155695	0.237498231310164	1.12686035825293
SIC2	45.5069807070751	3.26629566953435	5.24665800797886	0.0286215645482067	13.4707130171431	1.09195967875741	8.5235519254586	0.101853546242849	0.0114228433095164	0.115416840578678	0.0404242395815265	3.2415149421387	0.12333491254263	0.00902692482482112	0.609408934810737	8.00093095799109	8.47041706422774	0.41229522434832	0.252356221953818	1.47681677695391
SIC3	1.5398563619907	9.62326917867135	0.60358676283037	40.8970685970194	1.58545687722402	0.419767305727361	5.84997388512784	0.33648602100123	9.08754436184545	0.261684016148972	3.41800260038669	9.89419555695099	3.14985214824846	2.11577937913081	1.64046492565408	0.462002248720023	5.81234512354698	0.782413571538342	0.368338344011858	2.15191273422508
SIC4	2.12405474751155	3.21274693487258	0.921693415894008	2.54766251215034	3.51830500209291	3.97117385148044	10.7622185303699	1.49250302134568	1.79782428801636	3.11516663213026	28.0256676256977	10.5719210597499	4.15814587894776	1.73586487291968	2.75367634959599	0.840183270795576	13.6186281544474	1.9730825574681	0.744400731194428	2.11508056331944
SIC5	16.7314003982599	1.31489882708184	17.34587736519	0.00795307056158198	19.6588069614261	3.80214086356106	12.8173963995695	0.639774366034207	0.00795307056160962	3.8908863881945	0.00795307056210612	5.12038833163124	0.936074551107063	0.00795307055863253	0.495805788786428	10.6956219840493	4.06657459287196	0.654064101306073	0.549705145742984	1.24877165294399
SIC6	0.0867146302538102	0.313762832697513	0.273592141920927	0.334900949773736	0.519308044884724	18.6964526134988	3.03738792142553	0.390818704395319	0.050850202803103	3.16488155841495	0.568198807025932	15.7818138937329	29.0910108465795	0.528483185259947	6.65296969138842	0.178789797295698	6.43493662445401	3.19899386479324	6.95114577724331	3.74498791215862
SIC7	2.84901945126665	0.886153727669488	2.68070154562613	0.219101553727205	1.93413213359783	26.5623241277393	10.1858759610512	0.353488837500108	0.129740781105448	3.07840857626684	0.305835832566614	10.3740794938309	10.2235743522643	0.169210182361541	5.11641940673956	0.619556564091169	9.38043858441917	2.46789060900446	1.29639630375452	11.1676519754176
SIC8	3.86354354035432	13.7641240137244	3.33104326921347	3.46167880076414	0.388821238442988	1.04471532976638	5.86572191985157	0.246205591018986	0.0070334140824838	3.87480537655206	6.69641867764626	5.54723623758874	5.5762481024486	0.735246351155074	1.42830413249022	0.86622466550193	41.5571702554777	0.54162019006325	0.473810956939784	0.730027936917651
SIC9	7.35448467646909	4.0602179695043	3.14886160347552	13.3584800418372	3.71737695067228	5.10955487612176	6.29533958900622	0.858798291562644	2.92919424968576	1.90199534530442	8.19509257024811	8.59447132131813	4.47771151291192	1.99934505981834	13.7648390332254	1.76264795157684	8.49302153147413	0.807245443030992	0.32924122371179	2.84208075904521
SIC10	0.949596118640532	8.9767159900296	0.194236537861601	0.00414440412904863	1.28344945784664	0.523194534365322	8.95365454990416	0.0041444041249603	0.00414440412466317	46.7953338770739	0.00414440412492335	4.45612427378268	7.98648337419226	0.00414440413322872	1.63544460293877	2.29545677335538	12.860847550909	0.778471233133014	0.566507918509874	1.72376118682046
SIC11	5.70817873518103	0.259586323085374	4.74886354396212	0.00379491894995161	3.34330134951431	1.12531053236787	12.5579576816219	0.00379491893918889	0.00379491893945121	0.0597713354393125	0.11009019464047	18.3930879280693	47.2206902805045	0.00379491894415759	0.772219923969704	0.123276692802261	3.68280434941011	1.10496247654341	0.173996823113553	0.600722154002017
SIC12	0.00322763831690357	1.83422110322426	0.0032344483545948	0.00322763831723655	0.00325910274482726	1.56289896972124	2.82214347846786	0.00322763831690252	0.00322763831689921	15.8051333134134	0.00322763832115661	8.82592226348839	59.8193130231099	0.0032276383186241	0.497126718508516	0.108525514344166	7.38588189080053	0.200124560323454	0.2153429560862	0.897506827504969
SIC13	NA	NA	NA	NA	NA	NA	NA	NA	NA	NA	NA	NA	NA	NA	NA	NA	NA	NA	NA	NA

### Sheet: Mean%SCI5
	Nuclei_0_CmV1	Nuclei_1_EndoCd	Nuclei_2_CmVCnd	Nuclei_3_CmA4	Nuclei_4_CmG2M	Nuclei_5_Fb1	Nuclei_6_EnTh	Nuclei_7_Fb3	Nuclei_8_CmA1	Nuclei_9_FbVIC	Nuclei_10_CmA3	Nuclei_11_Fb2	Nuclei_12_SMC	Nuclei_13_CmA2	Nuclei_14_EpiCd	Nuclei_15_CmV2	Nuclei_17_Bl	Nuclei_18_SCP	Nuclei_19_NE	Nuclei_20_EnVL
9.7pcw sections
SIC5	7.95807	4.14833	13.8352	0.0265972	20.8013	5.54919	8.20619	0.754588	0.123146	7.02403	0.0648115	3.68744	2.25224	0.162272	2.72999	14.2944	3.46738	1.58078	0.457222	2.87693	100
	7.57513	7.72149	12.897	0.0122083	14.5449	6.45186	7.74831	0.643293	0.00792179	10.5999	0.273679	7.15797	1.58959	0.842729	1.18878	16.8977	2.11845	0.441141	0.171455	1.11639
	14.6369	2.463	15.0706	0.00872797	21.9725	6.08947	8.58631	0.706981	0.00872797	5.18317	0.0260503	4.71827	0.489629	0.00990518	1.0075	14.3496	2.78511	0.345838	0.136439	1.40519
	16.7314	1.3149	17.3459	0.00795307	19.6588	3.80214	12.8174	0.639774	0.00795307	3.89089	0.00795307	5.12039	0.936075	0.00795307	0.495806	10.6956	4.06657	0.654064	0.549705	1.24877
mean %	11.7254	3.91193	14.7872	0.0138717	19.2444	5.47317	9.33955	0.686159	0.0369371	6.67451	0.0931234	5.17102	1.31688	0.255715	1.35552	14.0593	3.10938	0.755455	0.328705	1.66182
8.4pcw sections
	6.26406	7.99868	13.6537	0.136008	18.3066	1.98754	8.73062	0.527694	0.179699	10.2733	0.29034	3.07537	0.0691076	4.89323	0.669969	16.6044	4.27049	0.291705	0.4148	1.36269
	7.56835	5.66598	15.3775	0.0186861	20.6974	3.35024	8.67445	0.350716	0.00850552	7.03128	0.0941981	3.04326	0.471369	1.34388	0.834981	18.0976	5.15205	0.303385	0.27202	1.64416
mean %	6.9162	6.83233	14.5156	0.077347	19.502	2.66889	8.70253	0.439205	0.0941021	8.65227	0.192269	3.05932	0.270238	3.11855	0.752475	17.351	4.71127	0.297545	0.34341	1.50343
